# DNA Sequence Preference for *De Novo* Centromere Formation on a *Caenorhabditis elegans* Artificial Chromosome

**DOI:** 10.1101/2020.04.12.037994

**Authors:** Zhongyang Lin, Karen Wing Yee Yuen

## Abstract

Centromeric DNA sequences vary in different species, but share common characteristics, like high AT-content, repetitiveness, and low, but not no, transcriptional activity. Yet, neocentromeres can be found on non-centromeric, ectopic sequences, suggesting that centromeres can be established and maintained epigenetically. In contrast, canonical centromeric DNA sequences are more competent in *de novo* centromere formation on artificial chromosomes (ACs). To determine if specific DNA sequence features are preferred for new centromere formation, we injected different DNA sequences into the gonad of a holocentric model organism, *Caenorhabditis elegans*, to form ACs in embryos, and monitored mitotic AC segregation. We demonstrated that AT-rich sequences, but not repetitive sequences, accelerated *de novo* centromere formation on ACs. We also injected fragmented *Saccharomyces cerevisiae* genomic DNA to construct a less repetitive, more complex AC that can propagate through generations. By whole-genome sequencing and *de novo* assembly of AC sequences, we deduced that this AC was formed through non-homologous end joining. By CENP-A^HCP-3^ chromatin immunoprecipitation followed by sequencing (ChIP-seq), we found that CENP-A^HCP-3^ domain width on both the AC and endogenous chromosomes is positively correlated with AT-content. Besides, CENP-A^HCP-3^ binds to unexpressed gene loci or non-genic regions on the AC, consistent with the organization of endogenous holocentromeres.
