## Supplementary_table5 for "DNA Sequence Preference for *De Novo* Centromere Formation on a *Caenorhabditis elegans* Artificial Chromosome"

### Sheet: full genes
Query name	Node name	Percent identity	Alignment length	Query cover	Mismatches	Gap opens	Query start	Query end	Node start Node end E-value			Bit Score
Prpn-27NEOunc54	81-	0.9865	2289	0.9996	2	27	1	2287	193294	195555	0	4028
Prpn-27NEOunc54	8+	0.9852	2289	0.9996	1	31	1	2287	33880	36137	0	4008
Prpn-27NEOunc54	8258-	0.9843	2291	0.9996	4	26	1	2287	1654334	1656596	0	4002
Prpn-27NEOunc54	8258-	0.9873	2205	0.9624	3	21	1	2202	510823	513005	0	3893
Prpn-27NEOunc54	8269+	0.9843	2290	0.9996	0	33	1	2287	43465	45721	0	3997
Prpn-27NEOunc54	8269+	0.9682	2296	0.9996	5	54	1	2287	330300	332536	0	3773
Prpn-27NEOunc54	36+	0.9834	2288	0.9996	6	28	1	2287	12472	14728	0	3986
Prpn-27NEOunc54	8260+	0.9834	2289	0.9996	0	35	1	2287	902785	905037	0	3982
Prpn-27NEOunc54	8265-	0.9834	2288	0.9996	1	34	1	2287	474200	476451	0	3980
Prpn-27NEOunc54	31645+	0.9862	2239	0.9786	0	24	1	2239	420941	423148	0	3934
Prpn-27NEOunc54	5+	0.9883	2215	0.9681	0	24	1	2215	279819	282007	0	3923
Pmyo3mCherryunc54	8260+	0.9924	4195	0.999	0	30	1	4193	393190	397354	0	7540
Pmyo3mCherryunc54	8265-	0.9898	4198	0.999	4	36	1	4193	467884	472047	0	7478
Pmyo3mCherryunc54	8267-	0.9898	4196	0.999	4	32	1	4193	296743	300902	0	7474
Pmyo3mCherryunc54	8258-	0.9895	4200	0.999	3	35	1	4193	504503	508668	0	7474
Pmyo3mCherryunc54	8258-	0.9871	4197	0.999	9	39	1	4193	1648024	1652179	0	7409
Pmyo3mCherryunc54	8269+	0.9879	4201	0.999	2	45	1	4193	37149	41308	0	7430
Pmyo3mCherryunc54	8269+	0.9848	4210	0.999	6	48	1	4193	324617	328785	0	7367
Pmyo3mCherryunc54	36+	0.9827	4210	0.999	19	48	1	4193	6152	10324	0	7321
Pmyo3mCherryunc54	8270+	0.98	4206	0.999	10	63	1	4193	95725	99869	0	7234
Pmyo3mCherryunc54	8262-	0.9791	4209	0.999	20	58	1	4193	10305	14461	0	7223
Pmyo3mCherryunc54	8261-	0.9876	3952	0.9392	4	38	252	4193	139475	143391	0	6985
Pmyo3mCherryunc54	8261-	0.9279	4243	0.999	88	158	1	4193	3062	7136	0	5939
Pmexgfph2btbb	8269+	0.9939	2137	1	1	12	1	2136	41321	43446	0	3864
Pmexgfph2btbb	8258-	0.9925	2138	1	0	14	1	2136	1652192	1654315	0	3845
Pmexgfph2btbb	8258-	0.9893	2140	1	3	17	1	2136	508681	510804	0	3807
Pmexgfph2btbb	8265-	0.9902	2138	1	3	18	1	2136	472060	474181	0	3816
Pmexgfph2btbb	8267-	0.9893	2142	1	1	13	1	2136	300915	303040	0	3808
Pmexgfph2btbb	8+	0.9888	2141	1	1	18	1	2136	31739	33861	0	3799
Pmexgfph2btbb	8260+	0.9865	2145	1	4	18	1	2136	900638	902766	0	3777
Pmexgfph2btbb	36+	0.9841	2141	1	5	25	1	2136	10337	12453	0	3738
Pmexgfph2btbb	8262-	0.9701	2140	0.9995	28	30	1	2135	14474	16582	0	3565
Pmexgfph2btbb	5+	0.9181	2136	1	7	65	1	2136	277833	279800	0	2820

### Sheet: gene cassettes
Query name	Node name	Percent identity	Alignment length	Query cover	Mismatches	Gap opens	Query start	Query end	Node start Node end E-value			Bit Score
Unc-54 3'UTR	9-	0.9843	762	1	0	12	1	760	14910	15661	0	1330
Unc-54 3'UTR	8265-	0.9842	761	1	1	10	1	760	467884	468634	0	1328
Unc-54 3'UTR	8265-	0.9717	707	0.9289	3	16	1	706	474200	474890	0	1179
Unc-54 3'UTR	8267-	0.9842	760	1	0	10	1	760	296743	297490	0	1327
Unc-54 3'UTR	8267+	0.9829	760	1	0	12	1	760	369173	369919	0	1319
Unc-54 3'UTR	8260+	0.9842	760	1	0	11	1	760	393190	393937	0	1327
Unc-54 3'UTR	8260+	0.9816	760	1	4	10	1	760	277154	277903	0	1317
Unc-54 3'UTR	8260+	0.975	761	1	1	17	1	760	58859	59602	0	1284
Unc-54 3'UTR	8260+	0.9738	764	1	0	13	1	760	454164	454911	0	1282
Unc-54 3'UTR	8260+	0.9689	708	0.9289	2	19	1	706	902785	903474	0	1168
Unc-54 3'UTR	8258-	0.9817	764	1	0	12	1	760	504503	505256	0	1321
Unc-54 3'UTR	8258-	0.9816	760	1	0	11	1	760	1648024	1648769	0	1314
Unc-54 3'UTR	8258-	0.9746	709	0.9289	3	12	1	706	510823	511519	0	1195
Unc-54 3'UTR	8258-	0.9704	709	0.9289	3	13	1	706	1654334	1655027	0	1177
Unc-54 3'UTR	8269+	0.9803	761	1	4	10	1	760	324617	325367	0	1312
Unc-54 3'UTR	8269+	0.9751	763	1	2	13	1	760	37149	37897	0	1288
Unc-54 3'UTR	8269+	0.9718	708	0.9289	2	15	1	706	43465	44156	0	1181
Unc-54 3'UTR	8269+	0.959	707	0.9289	3	19	1	706	330300	330981	0	1122
Unc-54 3'UTR	8270+	0.9751	764	1	0	15	1	760	95725	96473	0	1288
Unc-54 3'UTR	112+	0.9725	764	1	5	13	1	760	6408	7159	0	1280
Unc-54 3'UTR	8262-	0.9725	763	1	2	15	1	760	10305	11051	0	1275
Unc-54 3'UTR	36+	0.9699	764	1	2	16	1	760	6152	6898	0	1264
Unc-54 3'UTR	36+	0.9774	707	0.9289	2	12	1	706	12472	13165	0	1205
Unc-54 3'UTR	4+	0.9802	707	0.9289	2	11	1	706	322515	323210	0	1218
Unc-54 3'UTR	81-	0.9759	706	0.9289	3	14	1	706	193294	193985	0	1197
Unc-54 3'UTR	8+	0.976	707	0.9289	2	14	1	706	33880	34572	0	1197
Unc-54 3'UTR	5+	0.9759	706	0.9289	2	13	1	706	279819	280509	0	1195
Unc-54 3'UTR	31645+	0.9717	706	0.9289	2	15	1	706	420941	421628	0	1177
Unc-54 3'UTR	8261-	0.9156	770	1	17	38	1	760	3062	3793	0	1018
tbb-2 3'UTR	8269+	0.991	332	1	0	3	1	332	43111	43439	1.14e-169	593
tbb-2 3'UTR	8258-	0.991	332	1	0	3	1	332	1653980	1654308	1.14e-169	593
tbb-2 3'UTR	8258-	0.9761	334	1	1	6	1	332	510469	510797	2.47e-161	566
tbb-2 3'UTR	81-	0.988	333	1	0	4	1	332	192939	193268	1.47e-168	590
tbb-2 3'UTR	36+	0.9819	332	1	0	5	1	332	12121	12446	4.11e-164	575
tbb-2 3'UTR	8265-	0.979	333	1	0	7	1	332	473848	474174	1.91e-162	569
tbb-2 3'UTR	8+	0.979	333	1	0	6	1	332	33528	33854	1.91e-162	569
tbb-2 3'UTR	8262-	0.97	333	1	2	7	1	332	16251	16576	1.93e-157	553
tbb-2 3'UTR	8260+	0.97	333	1	3	6	1	332	902433	902759	1.93e-157	553
tbb-2 3'UTR	8267-	0.9669	332	1	0	4	1	332	302713	303033	4.17e-154	542
Prps-27	8258-	0.9874	794	0.995	1	8	4	796	1655811	1656596	0	1402
Prps-27	8258+	0.9849	797	0.9987	0	9	1	796	320717	321502	0	1395
Prps-27	16-	0.9874	793	0.995	0	9	4	796	788360	789142	0	1400
Prps-27	81-	0.9849	795	0.995	1	9	4	796	194770	195555	0	1391
Prps-27	86+	0.9849	793	0.995	2	9	4	796	52469	53251	0	1389
Prps-27	8269+	0.9849	794	0.995	0	11	4	796	44939	45721	0	1389
Prps-27	8269+	0.9624	798	0.995	1	24	4	796	331763	332536	0	1280
Prps-27	8260+	0.9836	793	0.995	0	12	4	796	904258	905037	0	1380
Prps-27	8-	0.9836	793	0.995	0	11	4	796	26175	26954	0	1380
Prps-27	8+	0.9812	796	0.9987	1	13	1	796	35356	36137	0	1375
Prps-27	11+	0.9824	794	0.995	0	11	4	796	1875	2655	0	1376
Prps-27	36+	0.9798	793	0.995	2	13	4	796	13950	14728	0	1363
Prps-27	8265-	0.9786	793	0.995	0	15	4	796	475676	476451	0	1354
Prps-27	31645+	0.9879	745	0.9348	0	6	4	748	422413	423148	0	1317
Prps-27	5+	0.9903	724	0.9084	0	7	1	724	281291	282007	0	1291
Pmyo-3	8260+	0.9936	2504	1	0	15	1	2503	394860	397348	0	4521
Pmyo-3	8269+	0.9916	2506	1	0	21	1	2503	38815	41302	0	4492
Pmyo-3	8269+	0.9865	2512	1	0	28	1	2503	326293	328779	0	4420
Pmyo-3	8258-	0.9908	2504	1	3	17	1	2503	506178	508662	0	4479
Pmyo-3	8258-	0.9872	2505	1	9	21	1	2503	1649690	1652173	0	4427
Pmyo-3	8261-	0.9896	2509	1	2	20	1	2503	140895	143385	0	4468
Pmyo-3	8261-	0.9359	2529	1	47	84	1	2503	4691	7130	0	3666
Pmyo-3	8267-	0.99	2505	1	2	18	1	2503	298413	300896	0	4466
Pmyo-3	8265-	0.9892	2506	1	3	22	1	2503	469557	472041	0	4457
Pmyo-3	36+	0.9869	2512	1	10	23	1	2503	7821	10318	0	4434
Pmyo-3	8270+	0.9813	2509	1	4	36	1	2503	97392	99863	0	4333
Pmyo-3	8262-	0.9797	2511	1	13	32	1	2503	11975	14455	0	4320
Pmex-5	8269+	0.9918	486	1	0	4	1	486	41321	41802	0	872
Pmex-5	8269+	0.9754	487	1	1	10	1	486	328798	329274	0	822
Pmex-5	8258-	0.9897	487	1	0	5	1	486	1652192	1652674	0	867
Pmex-5	8258-	0.9795	487	1	2	7	1	486	508681	509160	0	837
Pmex-5	8267-	0.9837	491	1	0	6	1	486	300915	301402	0	856
Pmex-5	8+	0.9856	486	1	0	7	1	486	31739	32217	0	852
Pmex-5	5+	0.9835	486	1	0	8	1	486	277833	278310	0	846
Pmex-5	8261-	0.9796	489	1	1	9	1	486	143404	143886	0	839
Pmex-5	8261-	0.9228	492	0.9959	14	18	1	484	7149	7624	0	676
Pmex-5	8265-	0.9794	486	1	2	8	1	486	472060	472537	0	835
Pmex-5	8260+	0.9755	490	1	0	7	1	486	900638	901119	0	828
Pmex-5	36+	0.9612	489	1	2	13	1	486	10337	10811	0	782
Pmex-5	8262-	0.9466	487	1	11	12	1	486	14474	14946	0	741
NeoR	8265-	0.9975	785	1	0	2	1	785	474891	475673	0	1437
NeoR	81-	0.9962	785	1	0	3	1	785	193986	194767	0	1430
NeoR	31645+	0.9962	785	1	0	2	1	785	421629	422410	0	1430
NeoR	8258-	0.9949	785	1	2	2	1	785	511520	512302	0	1426
NeoR	8258-	0.9924	785	1	2	4	1	785	1655028	1655808	0	1413
NeoR	8258+	0.9936	785	1	0	4	1	785	319937	320716	0	1417
NeoR	8+	0.9949	786	1	0	4	1	785	34573	35355	0	1426
NeoR	8260+	0.9949	785	1	0	3	1	785	903475	904255	0	1424
NeoR	5+	0.9949	785	1	0	4	1	785	280510	281290	0	1424
NeoR	8269+	0.9936	785	1	0	5	1	785	44157	44936	0	1417
NeoR	8269+	0.981	788	1	3	11	1	785	330982	331760	0	1362
NeoR	36+	0.9911	785	1	4	2	1	785	13166	13947	0	1408
NeoR	16-	0.9911	786	1	2	5	1	785	787576	788357	0	1408
mCherry	8260-	0.9954	864	1	0	4	1	864	530891	531750	0	1570
mCherry	8260+	0.9977	865	1	0	2	1	864	454946	455809	0	1585
mCherry	8260+	0.9977	864	1	0	2	1	864	393972	394833	0	1583
mCherry	8260+	0.9931	864	1	1	4	1	864	277938	278796	0	1557
mCherry	8260+	0.9902	818	0.9456	2	6	1	817	59637	60449	0	1461
mCherry	8265-	0.9965	864	1	0	3	1	864	468669	469529	0	1576
mCherry	8267-	0.9954	864	1	2	2	1	864	297525	298386	0	1572
mCherry	8267+	0.9942	864	1	1	4	1	864	369954	370813	0	1565
mCherry	8258-	0.9942	865	1	0	4	1	864	505291	506151	0	1565
mCherry	8258-	0.9931	865	1	0	5	1	864	1648804	1649663	0	1559
mCherry	8261-	0.9919	865	1	1	5	1	864	140009	140868	0	1554
mCherry	8261-	0.9238	866	0.9873	24	31	12	864	3829	4665	0	1195
mCherry	8269+	0.9896	864	1	0	7	1	864	37932	38786	0	1537
mCherry	8269+	0.9851	870	1	2	9	1	864	325402	326266	0	1524
mCherry	9-	0.9873	867	1	2	8	1	864	15696	16556	0	1531
mCherry	112+	0.9861	865	1	1	8	1	864	7194	8048	0	1520
mCherry	8262-	0.9839	868	1	5	8	1	864	11086	11948	0	1517
mCherry	36+	0.9827	867	1	7	7	1	864	6933	7794	0	1511
mCherry	8270+	0.9815	866	1	6	10	1	864	96508	97365	0	1502
GFP	8265-	1	867	1	0	0	1	867	472538	473404	0	1602
GFP	8261-	0.9989	867	1	0	1	1	867	143887	144752	0	1594
GFP	8267-	0.9977	868	1	0	2	1	867	301403	302269	0	1591
GFP	8260+	0.9966	869	1	0	2	1	867	901120	901987	0	1585
GFP	8258-	0.9965	868	1	0	2	1	867	509161	510026	0	1583
GFP	8258-	0.9931	868	1	0	4	1	867	1652675	1653537	0	1565
GFP	8269+	0.9954	868	1	1	3	1	867	41803	42668	0	1578
GFP	36+	0.9931	868	1	2	4	1	867	10812	11676	0	1567
GFP	8+	0.992	871	1	0	5	1	867	32218	33085	0	1563
GFP	5+	0.985	867	1	0	6	1	867	278311	279164	0	1517
GFP	8262-	0.9816	870	1	7	8	1	867	14947	15810	0	1509
